# Gastrocnemius fascicles are shorter and more pennate throughout the first month following acute Achilles tendon rupture

**DOI:** 10.1101/445569

**Authors:** Todd J. Hullfish, Kathryn M O’Connor, Josh R. Baxter

**Author notes:** Corresponding Author: Josh Baxter, 3737 Market Street, Suite 1050, Philadelphia, PA, USA 19104.

## Abstract

The purpose of this study was to characterize the short-term effects of Achilles tendon ruptures on medial gastrocnemius. We hypothesized that the fascicles of the medial gastrocnemius muscle of the injured Achilles tendon would be shorter and more pennate immediately following the injury and would persist throughout 4 weeks post-injury. B-mode longitudinal ultrasound images of the medial gastrocnemius were acquired in 10 adults who suffered acute Achilles tendon ruptures and were treated non-operatively. Ultrasound images were acquired during the initial clinical visit following injury as well as two and four weeks following this initial clinical visit. Resting muscle structure was characterized by measuring fascicle length, pennation angle, muscle thickness, and muscle echo intensity in both the injured and contralateral (control) limbs. Fascicle length was 15% shorter (*P* < 0.001) and pennation angle was 21% greater (*P* < 0.001) in the injured muscle compared to the uninjured (control) muscle at the presentation of injury (week 0). These differences in fascicle length and pennation angle persisted throughout the 4 weeks after the injury (*P* < 0.008). Muscle thickness changes were not detected at any of the post-injury visits (difference < 4%, *P* > 0.04). Echo intensity of the injured limb was 8% lower at the presentation of the injury and 11% lower (*P* = 0.008) than the contralateral muscle at 2 weeks following injury (*P* < 0.001) but returned to within 1% by 4 weeks (*P* = 0.393). Our results suggest that Achilles tendon ruptures elicit rapid changes in the configuration and quality of the medial gastrocnemius, which may explain long-term functional deficits.
