## Supplemental Material for "Gastrocnemius fascicles are shorter and more pennate throughout the first month following acute Achilles tendon rupture"

### Sheet: Muscle Architecture
Fascicle Length (mm)	Control	Injured Limb
Subject	w0	w0	w2	w4
patient01	34.0488	29.6164		30.0597		*patient01 - week 2 data not collected
patient02	29.7404	29.6116	27.5585	30.6601
patient03	32.1452	25.1851	22.6781	28.2549
patient04	35.1466	29.0777	30.8973	30.7558
patient05	33.9766	29.8593	26.0912	26.4158
patient06	33.0288	30.9637	30.6368	30.3798
patient07	39.0016	31.9781	28.9192	31.2882
patient08	32.7641	24.1728	23.2648	26.9566
patient09	26.1513	24.6411	21.707	23.22
patient10	33.8297	25.2623	28.4693	31.0846
average	32.9833	28.0368	26.6913	28.9076
stdev	3.36126	2.90157	3.44936	2.6495
%diff to control		-0.146	-0.186	-0.12
p-value (control)		<0.001	<0.001	<0.001
effect size (Cohen's d)		1.656	1.981	1.597
Pennation (degrees)	Control	Injured Limb
Subject	w0	w0	w2	w4
patient01	28.99	34.9087		30.7321
patient02	30.2436	30.9931	33.3924	26.608
patient03	25.8658	31.334	36.5262	32.5057
patient04	34.6236	41.6667	35.4998	37.2321
patient05	26.5633	36.2144	43.2965	37.7476
patient06	34.9552	35.8184	40.7903	36.2064
patient07	28.7671	36.5259	39.8125	32.4179
patient08	28.2855	41.7722	41.3436	31.8099
patient09	34.1603	37.6309	43.5095	38.2985
patient10	33.8038	41.6149	41.5367	37.8952
average	30.6258	36.8479	39.5231	34.1453
stdev	3.46784	3.95551	3.5697	3.91082
%diff to control		0.211	0.298	0.122
p-value (control)		<0.001	<0.001	0.008
effect size (Cohen's d)		1.565	1.768	0.928
Muscle Thickness (mm)	Control	Injured Limb
Subject	w0	w0	w2	w4
patient01	17.3279	17.5791		15.9024
patient02	16.0598	16.1162	15.7568	14.8091
patient03	15.3018	14.0794	13.7264	16.3028
patient04	21.4667	20.6837	19.2039	19.8238
patient05	16.5851	18.4529	17.572	17.018
patient06	20.1265	19.2705	20.8018	19.0255
patient07	19.0652	19.9866	19.5355	17.3923
patient08	16.1319	16.7636	15.8745	14.7531
patient09	14.8679	15.4422	14.6317	14.9866
patient10	18.6154	17.3031	19.3663	19.1447
average	17.5548	17.5677	17.3854	16.9158
stdev	2.18251	2.07507	2.48663	1.89598
%diff to control		0.003	-0.01	-0.034
p-value (control)		0.515	0.305	0.041
effect size (Cohen's d)		0.012	0.177	0.618
Echo Intensity	Control	Injured Limb
Subject	w0	w0	w2	w4
patient01	50.0929	52.0528		46.2149
patient02	60.1019	53.9715	56.1672	69.3556
patient03	58.5417	55.898	49.7767	54.8068
patient04	44.4833	44.8979	36.6436	46.0397
patient05	52.2545	43.1136	52.48	36.8166
patient06	40.5796	38.1187	39.3249	48.5815
patient07	41.3534	31.974	38.1184	43.7634
patient08	52.9376	52.4739	47.61	55.6903
patient09	57.4438	48.9973	48.0431	54.4271
patient10	38.6541	36.3282	31.194	34.4385
average	49.6443	45.7826	44.3731	49.0135
stdev	7.92706	8.23614	8.33674	10.1482
%diff to control		-0.078	-0.106	-0.01
p-value (control)		0.008	0.001	0.393
effect size (Cohen's d)		0.934	1.532	0.089

### Sheet: Control Reliability
Fascicle Length (mm)	CONTROL LIMB
Subject	w0	w2	w4		average	standard deviation	Range	Coefficient of variation
patient01	34.0488		30.9504		32.4996	2.19088	3.09837	0.0674125	*patient01 - week 2 data not collected
patient02	29.7404	28.1551	29.6197		29.1717	0.882513	1.58536	0.0302523
patient03	32.1452	28.9555	32.6949		31.2652	2.01902	3.73934	0.0645772
patient04	35.1466	32.3148	43.9716		37.1443	6.07973	11.6567	0.163678
patient05	33.9766		32.6193		33.298	0.959748	1.35729	0.028823	*patient05 - week 2 control data not collected
patient06	33.0288	32.5017	38.2876		34.606	3.19925	5.78598	0.0924478
patient07	39.0016	46.0423	45.241		43.4283	3.85452	7.04073	0.0887561
patient08	32.7641	36.8895	34.654		34.7692	2.06515	4.12548	0.0593961
patient09	26.1513	32.0502	28.8961		29.0325	2.95181	5.89888	0.101672
patient10	33.8297	36.0585	33.8146		34.5676	1.29121	2.24397	0.0373531		Intraclass correlation (N=8)
					average	2.54938	4.65321	0.0734369		0.845
Pennation (degrees)	CONTROL LIMB
Subject	w0	w2	w4
patient01	28.99		33.5407		31.2654	3.21779	4.55065	0.102919
patient02	30.2436	33.3626	29.3992		31.0018	2.08764	3.96338	0.0673395
patient03	25.8658	32.0031	28.2366		28.7018	3.09496	6.13724	0.107831
patient04	34.6236	38.3034	32.2108		35.0459	3.06818	6.0926	0.0875473
patient05	26.5633		30.8377		28.7005	3.02248	4.27443	0.105311
patient06	34.9552	38.7822	34.7976		36.1783	2.25641	3.98463	0.0623692
patient07	28.7671	27.3151	25.4866		27.1896	1.64388	3.28057	0.06046
patient08	28.2855	26.3022	28.4957		27.6945	1.21026	2.19341	0.0437004
patient09	34.1603	32.0574	36.6113		34.2764	2.27919	4.55395	0.0664945
patient10	33.8038	36.5652	39.5415		36.6368	2.86952	5.7377	0.0783235		Intraclass correlation (N=8)
	0.215228					2.47503	4.47686	0.0782296		0.875
Muscle Thickness (mm)	CONTROL LIMB
Subject	w0	w2	w4
patient01	17.3279		16.9134		17.1206	0.293127	0.414544	0.0171213
patient02	16.0598	15.2956	14.4684		15.2746	0.795906	1.59139	0.0521065
patient03	15.3018	14.922	15.088		15.104	0.190397	0.379787	0.0126058
patient04	21.4667	20.0156	22.9675		21.4833	1.476	2.95185	0.0687044
patient05	16.5851		16.3106		16.4478	0.194113	0.274517	0.0118017
patient06	20.1265	20.3114	21.5851		20.6743	0.794173	1.45864	0.0384135
patient07	19.0652	20.8696	19.3204		19.7517	0.976475	1.80439	0.0494374
patient08	16.1319	16.191	16.0845		16.1358	0.0533658	0.106517	0.00330729
patient09	14.8679	15.8612	15.9665		15.5652	0.606161	1.09858	0.0389434
patient10	18.6154	20.4371	20.2199		19.7575	0.994981	1.82168	0.0503597		Intraclass correlation (N=8)
						0.637469	1.19019	0.0342801		0.966
Echo Intensity	CONTROL LIMB
Subject	w0	w2	w4
patient01	50.0929		53.9241		52.0085	2.70908	3.83122	0.0520892
patient02	60.1019	55.7443	62.9692		59.6051	3.638	7.22496	0.0610351
patient03	58.5417	49.8974	58.1356		55.5249	4.87778	8.64431	0.0878486
patient04	44.4833	39.6326	43.0506		42.3888	2.49214	4.85068	0.0587923
patient05	52.2545		56.1376		54.196	2.74583	3.88319	0.0506647
patient06	40.5796	39.9493	42.0803		40.8697	1.09476	2.13105	0.0267865
patient07	41.3534	33.2609	40.8713		38.4952	4.53946	8.09256	0.117923
patient08	52.9376	58.3726	54.2158		55.1753	2.8417	5.435	0.0515031
patient09	57.4438	52.6651	53.7102		54.6063	2.51223	4.77869	0.0460062
patient10	38.6541	34.1809	30.6764		34.5038	3.99863	7.97768	0.11589		Intraclass correlation (N=8)
						3.14496	5.68493	0.0668538		0.956
